# Transcriptomic view of key events during early embryogenesis in the duplicated Atlantic salmon genome

**DOI:** 10.64898/2026.08.03.742464

**Authors:** Prabin Sharma Humagain, Diego Perojil Morata, Maren Ileby Wessel, Jacob Seilo Torgersen, Sigbjørn Lien, Matthew Peter Kent, Daniel Macqueen, Victor Boyartchuk

## Abstract

Early embryogenesis is governed by tightly regulated transcriptional programs, including the maternal-to-zygotic transition (MZT), zygotic genome activation (ZGA), and maintenance of pluripotency. While these processes are well studied in model vertebrates, they remain poorly understood in salmonid fishes, whose genomes are shaped by a relatively recent whole genome duplication (WGD) event. Here, we present a temporally resolved transcriptomic analysis of Atlantic salmon (Salmo salar) embryogenesis using bulk RNA-seq across key stages spanning early embryogenesis. Dimensionality reduction and unsupervised clustering of gene expression revealed stage-specific transitions encompassing maternal RNA clearance, cell cycle regulation, and the onset of metabolic activity. We demonstrate that ZGA occurs early and in multiple phases, beginning soon after fertilization, accompanied by chromatin remodelling and the activation of epigenetic regulators. Duplicated gene pairs retained from the salmonid WGD frequently displayed asynchronous expression, indicative of functional divergence and the evolution of additional regulatory complexity of embryonic development. To gain insights into pluripotency, we integrated analyses of gene expression, transcription factor motifs, and chromatin accessibility, to reveal conserved regulators including genes encoding Pou5f3, Nanog, and Sox19b, alongside divergent functions of Klf family members. Our cross-stage profiling allowed us to define a novel panel of stably-expressed reference genes for normalization during quantitative PCR analyses, which were used to validate pluripotency- and differentiation-associated dynamics inferred by RNA-seq. Together, our findings delineate the transcriptional architecture of early embryogenesis in Atlantic salmon, revealing both conserved and lineage-specific features of pluripotency regulation, and providing a foundational resource for future functional genomics and stem cell applications in salmonids.
