## Supplementary Table 6 for "Transcriptomic view of key events during early embryogenesis in the duplicated Atlantic salmon genome"

### Sheet: Sheet1
Supplementary Table 6 Over and under representation of different chromosomes in early transcribed gene sets
Embryonic Stage	Overrepresented (residual)	Underrepresented(residual)
Two cell	2 (2.99), 1 (2.34)	11 (-2.51)
Four_cell	8 (2.66), 17 (2.12)	Non-Chromosomal Regions (-3.57)
Eight_cell	2 (4.05)	26 (-2.37)
32_cell	2 (6.34), 8 (3.72), 12 (2.05)	Non-Chromosomal Regions (-2.99)
64_cell	2 (2.94)	14 (-2.17)
128_cell	2 (2.32), Non-Chromosomal Regions (2.92)	21 (-2.78), 23 (-2.12)
512_cell	2 (3.37), 4 (2.27)
4096_cell	2 (4.78), 3 (2.44), 12 (2.25)	23 (-2.35), 25 (-2.78)
Early_blastulation	2 (2.69)
Mid_blastulation	22 (3.57)	Non-Chromosomal Regions (-2.94)
Late_blastulation	22 (2.51), 23 (2.05)	Non-Chromosomal Regions (-5.67)
Early_gastrulation	23 (2.03)	Non-Chromosomal Regions (-3.44)
Mid gastrulation	11 (2.35)	Non-Chromosomal Regions (-2.29)
Late_gastrulation	22 (2.40), 15 (2.33), 18 (2.07), 21 (2.04)	Non-Chromosomal Regions (-4.12)
Early_somitogen	25 (3.79), 22 (3.65), 15 (2.97), 20 (2.75), 5 (2.31)	Non-Chromosomal Regions (-6.82)
Early_mid_som	6 (2.26), 21 (2.21), 17 (2.15)	Non-Chromosomal Regions (-3.32)
Mid_somitogen	25 (2.12)	Non-Chromosomal Regions (-6.11)
Mid_late_somitogen		11 (-2.05), Non-Chromosomal Regions (-2.65)
Late_somitogen	28 (2.57), 15 (2.30), 3 (2.28), 25 (2.22), 19 (2.14), 16 (2.01)	8 (-2.54), Non-Chromosomal Regions (-5.89)
Early_eyed	5 (3.71), 27 (3.44), 14 (2.82), 26 (2.40)	Non-Chromosomal Regions (-3.79)
Late_eyed	15 (2.58), 10 (2.07)	Non-Chromosomal Regions (-3.50)
