## Supplementary Table 4 for "Transcriptomic view of key events during early embryogenesis in the duplicated Atlantic salmon genome"

### Sheet: Sheet1
Supplementary Table 4 Summary of the number of stably expressed genes at each developmental stage during Atlantic Salmon embryogenesis and the percentage of the genes that are annotated.
Developmental Stages		Number of Expressed genes
Unfertilized		15376
Zygote		14632
Embryonic Stages	Two-cell stage	14312
	Four-cell stage	15323
	Eight-cell stage	16373
	32-cell stage	17987
	64-cell stage	18214
	128-cell stage	18435
	512-cell stage	19317
	4096-cell stage	20398
	Early-blastulation	20662
	Mid-blastulation	20376
	Late-blastulation	19913
	Early-gastrulation	20280
	Mid-gastrulation	19794
	Late-gastrulation	20110
	Early-somitogenesis	20962
	Early-mid- somitogenesis	21328
	Mid- somitogenesis	22476
	Mid-late- somitogenesis	22544
	Late- somitogenesis	23209
	Early-eyed	23917
	Late-eyed	24632
