## Supplementary Table 1 for "Transcriptomic view of key events during early embryogenesis in the duplicated Atlantic salmon genome"

### Sheet: Sheet1
Supplementary Table 1 The summary of the transcriptomic data acquired from the AQUA-FAANG project with the developmental stages and their accession numbers
Sample Stage	run_accession	experiment_accession	sample_accession
Unfertilized egg	ERR15652433	ERX15057151	ERS26915905
Unfertilized egg	ERR15652434	ERX15057152	ERS26915906
Unfertilized egg	ERR15652435	ERX15057153	ERS26915907
Zygote	ERR15652436	ERX15057154	ERS26915908
Zygote	ERR15652437	ERX15057155	ERS26915909
Zygote	ERR15652438	ERX15057156	ERS26915910
Two-cells	ERR15652439	ERX15057157	ERS26915911
Two-cells	ERR15652440	ERX15057158	ERS26915912
Two-cells	ERR15652441	ERX15057159	ERS26915913
Four-cells	ERR15652442	ERX15057160	ERS26915914
Four-cells	ERR15652443	ERX15057161	ERS26915915
Four-cells	ERR15652444	ERX15057162	ERS26915916
Eight-cells	ERR15652445	ERX15057163	ERS26915917
Eight-cells	ERR15652446	ERX15057164	ERS26915918
Eight-cells	ERR15652447	ERX15057165	ERS26915919
32-cells	ERR15652448	ERX15057166	ERS26915920
32-cells	ERR15652449	ERX15057167	ERS26915921
32-cells	ERR15652450	ERX15057168	ERS26915922
64-cells-unstranded	ERR15652451	ERX15057169	ERS26915923
64-cells-unstranded	ERR15652452	ERX15057170	ERS26915924
64-cells-stranded	ERR15652453	ERX15057171	ERS26915925
64-cells-stranded	ERR15652454	ERX15057172	ERS26915926
128-cells	ERR15652455	ERX15057173	ERS26915927
128-cells	ERR15652456	ERX15057174	ERS26915928
128-cells	ERR15652457	ERX15057175	ERS26915929
512-cells	ERR15652458	ERX15057176	ERS26915930
512-cells	ERR15652459	ERX15057177	ERS26915931
512-cells	ERR15652460	ERX15057178	ERS26915932
4096-cells	ERR15652461	ERX15057179	ERS26915933
4096-cells	ERR15652462	ERX15057180	ERS26915934
4096-cells	ERR15652463	ERX15057181	ERS26915935
early blastulation	ERR9360582	ERX8902516	SAMEA9835696
early blastulation	ERR9360583	ERX8902517	SAMEA9835724
early blastulation	ERR9360584	ERX8902518	SAMEA9835752
mid blastulation	ERR9360586	ERX8902520	SAMEA9835725
mid blastulation	ERR9360585	ERX8902519	SAMEA9835697
mid blastulation	ERR9360587	ERX8902521	SAMEA9835753
late blastulation	ERR9360563	ERX8902497	SAMEA9835754
late blastulation	ERR9360562	ERX8902496	SAMEA9835726
late blastulation	ERR9360561	ERX8902495	SAMEA9835698
early gastrulation	ERR9360590	ERX8902524	SAMEA9835755
early gastrulation	ERR9360589	ERX8902523	SAMEA9835727
early gastrulation	ERR9360588	ERX8902522	SAMEA9835699
mid gastrulation	ERR9360566	ERX8902500	SAMEA9835756
mid gastrulation	ERR9360565	ERX8902499	SAMEA9835728
mid gastrulation	ERR9360564	ERX8902498	SAMEA9835700
late gastrulation	ERR9360592	ERX8902526	SAMEA9835729
late gastrulation	ERR9360591	ERX8902525	SAMEA9835701
late gastrulation	ERR9360593	ERX8902527	SAMEA9835757
early somitogenesis	ERR9360567	ERX8902501	SAMEA9835702
early somitogenesis	ERR9360568	ERX8902502	SAMEA9835730
early somitogenesis	ERR9360569	ERX8902503	SAMEA9835758
early-mid somitogenesis	ERR9360594	ERX8902528	SAMEA9835703
early mid somitogenesis	ERR9360595	ERX8902529	SAMEA9835731
Early-mid somitogenesis	ERR9360596	ERX8902530	SAMEA9835759
mid somitogenesis	ERR9360570	ERX8902504	SAMEA9835704
mid somitogenesis	ERR9360571	ERX8902505	SAMEA9835732
mid somitogenesis	ERR9360572	ERX8902506	SAMEA9835760
mid-late somitogenesis	ERR9360597	ERX8902531	SAMEA9835705
mid-late somitogenesis	ERR9360599	ERX8902533	SAMEA9835761
mid-late somitogenesis	ERR9360598	ERX8902532	SAMEA9835733
late somitogenesis	ERR9360574	ERX8902508	SAMEA9835734
late somitogenesis	ERR9360573	ERX8902507	SAMEA9835706
late somitogenesis	ERR9360575	ERX8902509	SAMEA9835762
early eyed	ERR9360600	ERX8902534	SAMEA9835707
early eyed	ERR9360601	ERX8902535	SAMEA9835735
early eyed	ERR9360602	ERX8902536	SAMEA9835763
late eyed	ERR9360576	ERX8902510	SAMEA9835708
late eyed	ERR9360577	ERX8902511	SAMEA9835736
late eyed	ERR9360578	ERX8902512	SAMEA9835764
